# Glucose-dependent glycosphingolipid biosynthesis fuels CD8^+^ T cell function and tumor control

**DOI:** 10.1101/2024.10.10.617261

**Authors:** Joseph Longo, Lisa M. DeCamp, Brandon M. Oswald, Robert Teis, Alfredo Reyes-Oliveras, Michael S. Dahabieh, Abigail E. Ellis, Michael P. Vincent, Hannah Damico, Kristin L. Gallik, Shelby E. Compton, Colt D. Capan, Kelsey S. Williams, Corinne R. Esquibel, Zachary B. Madaj, Hyoungjoo Lee, Dominic G. Roy, Connie M. Krawczyk, Brian B. Haab, Ryan D. Sheldon, Russell G. Jones

## Abstract

Glucose is essential for T cell proliferation and function, yet its specific metabolic roles *in vivo* remain poorly defined. Here, we identify glycosphingolipid (GSL) biosynthesis as a key pathway fueled by glucose that enables CD8^+^ T cell expansion and cytotoxic function *in vivo*. Using ^13^C-based stable isotope tracing, we demonstrate that CD8^+^ effector T cells use glucose to synthesize uridine diphosphate-glucose (UDP-Glc), a precursor for glycogen, glycan, and GSL biosynthesis. Inhibiting GSL production by targeting the enzymes UGP2 or UGCG impairs CD8^+^ T cell expansion and cytolytic activity without affecting glucose-dependent energy production. Mechanistically, we show that glucose-dependent GSL biosynthesis is required for plasma membrane lipid raft integrity and aggregation following TCR stimulation. Moreover, UGCG-deficient CD8^+^ T cells display reduced granzyme expression and tumor control *in vivo*. Together, our data establish GSL biosynthesis as a critical metabolic fate of glucose—independent of energy production—required for CD8^+^ T cell responses *in vivo*.
