## Supplemental Table S3 for "Glucose-dependent glycosphingolipid biosynthesis fuels CD8^+^ T cell function and tumor control"

### Sheet: Sheet1
Compound	Formula	Adduct	m/z	z	RT Time (min)	Window (min)
2,3-Dihydroxy-2-methylbutanoic acid	C5H10O4	-H	133.051	1	8.78	4
D-2-Aminobutyrate	C4H9NO2	-H	102.056	1	1.2	2
Deoxyuridine	C9H12N2O5	-H	227.067	1	2.1	4
2-Hydroxybutyrate	C4H8O3	-H	103.04	1	9.36	4
3-D-Hydroxybutyrate	C4H8O3	-H	103.04	1	7.57	4
3-Hydroxyisobutyrate	C4H8O3	-H	103.04	1	7.36	4
3-Methyl-2-oxovaleric acid	C6H10O3	-H	129.056	1	15.58	4
3-Phosphoglyceric acid	C3H7O7P	-H	184.986	1	13.75	4
4-Hydroxybutyrate	C4H8O3	-H	103.04	1	8.65	4
4-Hydroxyproline	C5H9NO3	-H	130.051	1	1.16	2
5-Aminolevulinic acid	C5H9NO3	-H	130.051	1	1.15	2
Phosphoribosyl pyrophosphate	C5H13O14P3	-H	388.945	1	16.11	4
Adenine	C5H5N5	-H	134.047	1	2.5	3
Adenosine	C10H13N5O4	-H	266.089	1	5.6	4
Adenosine 3-phosphate 5-phosphosulfate	C10H15N5O13P2S	-H	505.979	1	16.26	4
ADP-Ribose	C15H23N5O14P2	-H	558.064	1	13.94	4
cAMP	C10H12N5O6P	-H	328.045	1	12.49	4
ADP	C10H15N5O10P2	-H	426.022	1	14.34	4
AICAR	C9H15N4O8P	-H	337.055	1	9.86	4
Alanine	C3H7NO2	-H	88.0404	1	1.18	2
alpha-Ketoglutarate	C5H6O5	-H	145.014	1	13.31	4
AMP	C10H14N5O7P	-H	346.056	1	11.11	4
Arachidonic acid	C20H32O2	-H	303.233	1	20.054	4
Ascorbic acid	C6H8O6	-H	175.025	1	14.16	4
Asparagine	C4H8N2O3	-H	131.046	1	1.15	2
Aspartate	C4H7NO4	-H	132.03	1	3.99	4
Asp-Asp	C8H12N2O7	-H	247.057	1	12.388	4
Asp-Glu	C9H14N2O7	-H	261.073	1	12.3	4
Asp-Gly	C6H10N2O5	-H	189.052	1	3.741	4
ATP	C10H16N5O13P3	-H	505.988	1	16.2	4
Bilirubin	C33H36N4O6	-H	583.256	1	21.71	4
Bisphosphoglycerate	C3H8O10P2	-H	264.952	1	16.18	4
CDP	C9H15N3O11P2	-H	402.011	1	13.48	4
CDP-ethanolamine	C11H20N4O11P2	-H	445.053	1	5.4	4
CDP-n-acetylneuraminic acid	C20H31N4O16P	-H	613.14	1	13.309	4
Citraconic acid	C5H6O4	-H	129.019	1	13.3	4
Citrate	C6H8O7	-H	191.02	1	13.92	4
Citrulline	C6H13N3O3	-H	174.088	1	1.18	2
CMP	C9H14N3O8P	-H	322.045	1	8.64	4
Coenzyme A	C21H36N7O16P3S	-H	766.108	1	16.9	4
Creatine	C4H9N3O2	-H	130.062	1	1.2	2
Creatinine	C4H7N3O	-H	112.052	1	1.29	2
CTP	C9H16N3O14P3	-H	481.977	1	15.92	4
Cystathionine	C7H14N2O4S	-H	221.06	1	1.15	2
Cytidine	C9H13N3O5	-H	242.078	1	1.62	2
Cytosine	C4H5N3O	-H	110.036	1	1.15	2
D-2-Hydroxyglutaric acid	C5H8O5	-H	147.03	1	12.85	4
dCMP	C9H14N3O7P	-H	306.05	1	9.635	4
Dihydroorotic acid	C5H6N2O4	-H	157.025	1	6.33	4
Dihydroxyacetone phosphate	C3H7O6P	-H	168.991	1	9.39	4
Dimethylglycine	C4H9NO2	-H	102.056	1	1.15	2
Dopamine	C8H11NO2	-H	152.072	1	1.08	2
dTDP	C10H16N2O11P2	-H	401.016	1	14.38	4
dTMP	C10H15N2O8P	-H	321.049	1	10.91	4
dTTP	C10H17N2O14P3	-H	480.982	1	16.26	4
FA 16:0	C16H32O2	-H	255.233	1	22.34	3
FA 16:1	C16H30O2	-H	253.217	1	21.91	4
FA 18:0	C18H36O2	-H	283.264	1	23.07	1.5
FA 18:1	C18H34O2	-H	281.249	1	22.44	2
FA 18:2	C18H32O2	-H	279.233	1	22.05	2
FA 18:3	C18H30O2	-H	277.217	1	21.77	4
FA 20:1	C20H38O2	-H	309.28	1	23.14	1
FA 20:2	C20H36O2	-H	307.264	1	22.65	2
FA 20:3	C20H34O2	-H	305.249	1	22.23	3
FA 22:2	C22H40O2	-H	335.296	1	23.34	1
FA 22:5	C22H34O2	-H	329.249	1	21.99	4
FA 22:6	C22H32O2	-H	327.233	1	21.91	4
Farnesyl pyrophosphate	C15H28O7P2	-H	381.124	1	20.64	4
FAD	C27H33N9O15P2	-H	784.15	1	16.05	4
FMN	C17H21N4O9P	-H	455.097	1	14.81	4
Folic acid	C19H19N7O6	-H	440.132	1	14.23	4
Fructose 1,6-BP	C6H14O12P2	-H	338.989	1	14.004	4
Fumaric acid	C4H4O4	-H	115.004	1	13.7	4
GABA	C4H9NO2	-H	102.056	1	1.17	2
Galactonic acid	C6H12O7	-H	195.051	1	4.58	4
gamma-Glu-Cys	C8H14N2O5S	-H	249.055	1	7.486	4
GDP	C10H15N5O11P2	-H	442.017	1	13.83	4
GDP-Mannose	C16H25N5O16P2	-H	604.07	1	13.25	4
Gln-Glu	C10H17N3O6	-H	274.104	1	5.62	4
Glu-Ala	C8H14N2O5	-H	217.083	1	7.534	4
Gluconic acid	C6H12O7	-H	195.051	1	4.84	4
Glu-Gly	C7H12N2O5	-H	203.067	1	4.672	4
Glu-Ile	C11H20N2O5	-H	259.13	1	12.365	4
Glutaconic acid	C5H6O4	-H	129.019	1	13.69	4
Glutamate	C5H9NO4	-H	146.046	1	3.9	4
Glutamine	C5H10N2O3	-H	145.062	1	1.15	2
5-L-Glutamyl-taurine	C7H14N2O6S	-H	253.05	1	5.291	4
gamma-Glu-Thr	C9H16N2O6	-H	247.094	1	5.672	4
gamma-Glu-Val	C10H18N2O5	-H	245.114	1	9.995	4
Glycerol 3-phosphate	C3H9O6P	-H	171.006	1	7.4	4
Glycine	C2H5NO2	-H	74.0248	1	1.13	2
GMP	C10H14N5O8P	-H	362.051	1	10.03	4
GTP	C10H16N5O14P3	-H	521.983	1	16.01	4
Hexose phosphate I	C6H13O9P	-H	259.022	1	6.39	4
Hexose phosphate II	C6H13O9P	-H	259.022	1	6.6	4
Hexose phosphate III	C6H13O9P	-H	259.022	1	6.86	4
Hexose phosphate IV	C6H13O9P	-H	259.022	1	7.06	4
Hexose phosphate IX	C6H13O9P	-H	259.022	1	9.4	4
Hexose phosphate V	C6H13O9P	-H	259.022	1	7.19	4
Hexose phosphate VI	C6H13O9P	-H	259.022	1	7.41	4
Hexose phosphate VII	C6H13O9P	-H	259.022	1	8.6	4
Hexose phosphate VIII	C6H13O9P	-H	259.022	1	9.16	4
Hexose phosphate X	C6H13O9P	-H	259.022	1	10.49	4
Histidine	C6H9N3O2	-H	154.062	1	1.04	2
Hydroxydecanoic acid	C10H20O3	-H	187.134	1	17.32	4
Hydroxyhexadecanoic acid	C16H32O3	-H	271.228	1	21.58	4
5-Hydroxyindoleacetic acid	C10H9NO3	-H	190.051	1	12.09	4
2-Hydroxystearic acid	C18H36O3	-H	299.259	1	22.037	3
Hypoxanthine	C5H4N4O	-H	135.031	1	1.7	2
IMP	C10H13N4O8P	-H	347.04	1	10.01	4
Indolelactic acid	C11H11NO3	-H	204.067	1	15.53	4
Indoxyl sulfate	C8H7NO4S	-H	212.002	1	15.5	4
Inosine	C10H12N4O5	-H	267.074	1	2.5	4
Isoleucine	C6H13NO2	-H	130.087	1	1.87	3
Itaconate	C5H6O4	-H	129.019	1	12.6	4
Ketoisovalerate	C5H8O3	-H	115.04	1	13.84	4
Ketoleucine	C6H10O3	-H	129.056	1	15.92	4
Lactate	C3H6O3	-H	89.0244	1	6.918	4
Leucine	C6H13NO2	-H	130.087	1	2	3
Glutathione (reduced)	C10H17N3O6S	-H	306.077	1	7.61	4
Glutathione (oxidized)	C20H32N6O12S2	-H	611.145	1	12.57	4
Malate	C4H6O5	-H	133.014	1	12.72	4
Malonic acid	C3H4O4	-H	103.004	1	11.72	4
Methionine	C5H11NO2S	-H	148.044	1	1.6	2
2-Methylcitrate	C7H10O7	-H	205.035	1	14.38	4
5'-Methylthioadenosine	C11H15N5O3S	-H	296.082	1	10.88	4
N-Acetyl-D-galactosamine 1-phosphate	C8H16NO9P	-H	300.049	1	7.92	4
N-Acetyl-1-aspartylglutamic acid	C11H16N2O8	-H	303.083	1	15.255	4
N-Acetyl-L-alanine	C5H9NO3	-H	130.051	1	8.17	4
N-Acetyl-D-Glucosamine 6-Phosphate	C8H16NO9P	-H	300.049	1	8.198	4
N-Acetyl-L-glutamic acid	C7H11NO5	-H	188.056	1	13.15	4
N-Acetyl-L-aspartic acid	C6H9NO5	-H	174.041	1	13.05	4
N-Acetylglutamine	C7H12N2O4	-H	187.072	1	6.859	4
N-Acetyl-L-methionine	C7H13NO3S	-H	190.054	1	13.1	4
N-Acetylneuraminic acid	C11H19NO9	-H	308.099	1	5.717	4
N-Acetyl-L-phenylalanine	C11H13NO3	-H	206.082	1	15.61	4
N-Acetylserine	C5H9NO4	-H	146.046	1	5.9	4
N-Acetyltryptophan	C13H14N2O3	-H	245.093	1	15.56	4
NAD+	C21H27N7O14P2	-H	662.102	1	8.61	4
NADH	C21H29N7O14P2	-H	664.117	1	14.41	4
NADP+	C21H28N7O17P3	-H	742.068	1	13.81	4
NADPH	C21H30N7O17P3	-H	744.084	1	16.18	4
Carglumic acid	C6H10N2O5	-H	189.052	1	12.61	4
N-Glycolylneuraminic acid	C11H19NO10	-H	324.094	1	4.95	4
O-Acetylserine	C5H9NO4	-H	146.046	1	6.37	4
O-Phosphoethanolamine	C2H8NO4P	-H	140.012	1	1.65	3
Ophthalmate	C11H19N3O6	-H	288.12	1	7.85	4
Orotic acid	C5H4N2O4	-H	155.01	1	8.15	4
Orotidine	C10H12N2O8	-H	287.052	1	7.221	4
Pantothenic acid	C9H17NO5	-H	218.103	1	11.17	4
Pentose phosphate I	C5H11O8P	-H	229.012	1	6.82	4
Pentose phosphate III	C5H11O8P	-H	229.012	1	8	4
Pentose phosphate IV	C5H11O8P	-H	229.012	1	8.7	4
Pentose phosphate V	C5H11O8P	-H	229.012	1	10.33	4
Pentose phosphate II	C5H11O8P	-H	229.012	1	7.8	4
Phenylalanine	C9H11NO2	-H	164.072	1	3.75	4
Phenyllactic acid	C9H10O3	-H	165.056	1	15.61	4
Phosphocreatine	C4H10N3O5P	-H	210.029	1	12.52	4
Phosphoenolpyruvate	C3H5O6P	-H	166.975	1	14.29	4
Phosphoserine	C3H8NO6P	-H	184.002	1	8.79	4
Hydroxyphenyllactic acid	C9H10O4	-H	181.051	1	12.06	4
Proline	C5H9NO2	-H	114.056	1	1.22	2
Pyridoxal	C8H9NO3	-H	166.051	1	2.06	3
Pyridoxal 5'-phosphate	C8H10NO6P	-H	246.017	1	13.95	4
Pyridoxine	C8H11NO3	-H	168.067	1	2.13	3
Pyroglutamic acid	C5H7NO3	-H	128.035	1	7.065	4
Pyruvate	C3H4O3	-H	87.0088	1	8.64	4
Riboflavin	C17H20N4O6	-H	375.131	1	11.9	4
SAH	C14H20N6O5S	-H	383.114	1	4.55	4
Sedoheptulose 7-phosphate	C7H15O10P	-H	289.033	1	7.045	4
Serine	C3H7NO3	-H	104.035	1	1.14	2
S-Lactoylglutathione	C13H21N3O8S	-H	378.098	1	13.616	4
Succinate	C4H6O4	-H	117.019	1	12.05	4
Taurine	C2H7NO3S	-H	124.007	1	1.18	2
Threonic acid	C4H8O5	-H	135.03	1	5.01	4
Threonine	C4H9NO3	-H	118.051	1	1.17	2
Thymidine	C10H14N2O5	-H	241.083	1	4.4	4
Tryptophan	C11H12N2O2	-H	203.083	1	7.422	4
Tyrosine	C9H11NO3	-H	180.067	1	1.95	3
UDP	C9H14N2O12P2	-H	402.995	1	13.82	4
UDP-alpha-D-glucuronic acid	C15H22N2O18P2	-H	579.027	1	15.88	4
UDP-hexose	C15H25N2O17P2	-H	566.056	1	13.29	4
UDP-N-acetylhexosamine	C17H27N3O17P2	-H	606.074	1	13.37	4
UMP	C9H13N2O9P	-H	323.029	1	9.65	4
Uracil	C4H4N2O2	-H	111.02	1	1.49	2
Ureidosuccinic acid	C5H8N2O5	-H	175.036	1	12.58	4
Uric acid	C5H4N4O3	-H	167.021	1	5.07	4
Uridine	C9H12N2O6	-H	243.062	1	1.95	3
UTP	C9H15N2O15P3	-H	482.961	1	16.09	4
Valine	C5H11NO2	-H	116.072	1	1.35	2
Xanthine	C5H4N4O2	-H	151.026	1	1.7	2
Xanthosine	C10H12N4O6	-H	283.068	1	7.28	4
